# Progressive neurodegeneration in human dorsal root ganglion from diabetes to painful neuropathy

**DOI:** 10.64898/2026.01.16.700028

**Authors:** Ishwarya Sankaranarayanan, Khadijah Mazhar, Allison M. Barry, Stephanie Shiers, Andi Wangzhou, Julia R. Sondermann, Feng Xian, Nikhil Inturi, Michael A. Wilde, Eric C. Meyers, Joseph B. Lesnak, Jayden A. O’Brien, Muhammad Saad Yousuf, Manuela Schmidt, Gregory Dussor, Erin Vines, Peter Horton, Anna Cervantes, Tariq Khan, Geoffrey Funk, Diana Tavares-Ferreira, PRECISION Human Pain Network, Patrick M. Dougherty, Michele Curatolo, Theodore J. Price

## Abstract

Diabetic painful neuropathy (DPN) is characterized by neuropathic pain accompanied by loss of sensory function. We hypothesized that neurodegeneration in the dorsal root ganglion (DRG) could underlie DPN progression. To address this question, we performed multi-omic evaluation on DRGs from otherwise healthy organ donors, donors with diabetes but no neuropathy, and donors with clinically diagnosed DPN. We discovered that the first stages of neurodegeneration begin early in diabetes before the onset of DPN, with Nageotte nodule formation accompanied by apoptotic gene expression and decreased proportion of specific populations of A-fibers in DPN with remodeling of non-neuronal cells. Our findings define DPN as a neurodegenerative disorder of the DRG, identify molecular markers of disease stage, and highlight the need for early intervention to prevent irreversible neurodegeneration.
