## Supplemental Table 1 for "Progressive neurodegeneration in human dorsal root ganglion from diabetes to painful neuropathy"

### Sheet: Sheet1
Index	Samp_ID	Box_ID	Age	AgeGroup	Sex	Ethnicity	COD	Pain	Analgesics	Condition	NagScore	NagScore	Opioids	Omics
1		DN0003	53		M	White	Anoxia/Cardiac Arrest	TRUE	TRUE	Diabetes	4	High	TRUE				Proteomics
2		DN0006	29		M	Black	Head Trauma	FALSE	FALSE	Control	3	Moderate	FALSE				Proteomics
3		DN0013	56		M	White	Anoxia/Cardiac Arrest	FALSE	FALSE	Diabetes	3	Moderate	FALSE				Proteomics
4	AIAG131	DN0020	61	60s	F	White	CardiacArrest	FALSE	FALSE	Control	1	Low	FALSE	snRNAseq
5		DN0024	32		F	Black	Head Trauma/GSW	FALSE	FALSE	Control			FALSE				Proteomics
6		DN0024	32		F	Black	Head Trauma/GSW	FALSE	FALSE	Control			FALSE				Proteomics
7		DN0028	29		F	White	Anoxia/Drug Overdose	FALSE	TRUE	Control			TRUE				Proteomics
8	AIEJ414	DN0037	69	60s	M	Black	Stroke	FALSE	FALSE	Control	1	Low	FALSE	snRNAseq
9		DN0046	41		F	White	Head Trauma/Motorcycle Accident	FALSE	FALSE	Diabetes			FALSE				Proteomics
10		DN0046	41		F	White	Head Trauma/Motorcycle Accident	FALSE	FALSE	Diabetes			FALSE				Proteomics
11		DN0048	36		F	Black	Head Trauma/Blunt Injury/MVA	FALSE	FALSE	Control			FALSE				Proteomics
12		DN0052	33		F	White	Head Trauma/MVA	FALSE	FALSE	Control			FALSE				Proteomics
13	AIIK226	DN0055	45	40s	F	White	Stroke	TRUE	FALSE	Control	1	Low	FALSE	snRNAseq
14	AJD2236	DN0087	56	50s	M	White	HeadTrauma	FALSE	FALSE	Control	1	Low	Unknown	snRNAseq		Visium
15		DN0091	22		M	Black	Overdose/Cardiovacular	FALSE	TRUE	Diabetes	3	Moderate	TRUE				Proteomics
16		DN0093	43		M	Hispanic	Head Trauma/MVA	FALSE	FALSE	Control			FALSE				Proteomics
17		DN0093	43		M	Hispanic	Head Trauma/MVA	FALSE	FALSE	Control			FALSE				Proteomics
18	AJEX220	DN0095	34	30s	M	Black	CardiacArrest	TRUE	TRUE	DPN	4	High	Unknown	snRNAseq		Visium	Proteomics
19		DN0097	22		M	White	Head Trauma/Non-MVA (Crush injury to skull)	FALSE	FALSE	Control			FALSE				Proteomics
20		DN0100	37		M	White	Anoxia/Overdose	FALSE	TRUE	Control			TRUE				Proteomics
21	AJGB347	DN0106	48	40s	F	Hispanic	Stroke	TRUE	TRUE	DPN	3	High	Unknown	snRNAseq	Xenium	Visium
22		DN0108	36		F	White	Anoxia/Drug Overdose	FALSE	TRUE	Control	1	Low	TRUE				Proteomics
23	AJGJ324	DN0110	60	60s	F	White	ICB	FALSE	FALSE	Diabetes	2	Low	No	snRNAseq
24	AJGS325	DN0111	29	20s	M					Control	2	Low	TRUE				Proteomics
25		DN0114	31		M	Hispanic	Head Trauma/GSW	FALSE	FALSE	Control	2	Low	FALSE				Proteomics
26	AJHC333	DN0116	56	50s	M	White	Respiratory	TRUE	FALSE	Diabetes	2	Low	FALSE	snRNAseq
27	AJHF199	DN0119	50	50s	F	Hispanic	DrugOverdose	FALSE	Yes	Control	1	Low	Yes	snRNAseq			Proteomics
28	AJHR406	DN0120	27	20s	M	Black	Anoxia/Cardiac Arrest	FALSE	FALSE	Control	1	Low	FALSE		Xenium
29	AJHX209	DN0121	48	40s	M	White	CardiacArrest	TRUE	TRUE	Control	1	Low	Yes	snRNAseq			Proteomics
30		DN0123	33		M	White	Head Trauma/MVA	FALSE	FALSE	Control			FALSE				Proteomics
31		DN0123	33		M	White	Head Trauma/MVA	FALSE	FALSE	Control			FALSE				Proteomics
32	AJH5198	DN0124	53	50s	M	White	CardiacArrest	Yes	Yes	Diabetes	3	Moderate-High	Yes	snRNAseq			Proteomics
33		DN0128	51		F	White	Anoxia/Drug Overdose	TRUE	TRUE	Control			TRUE				Proteomics
34		DN0129	60		M	White	Anoxia/Cardiovascular	TRUE	FALSE	Control	4	High	FALSE				Proteomics
35	AJJB371	DN0131	47	40s	F	White	Stroke	FALSE	FALSE	Control	1	Low	Unknown	snRNAseq		Visium
36	AJJA309	DN0132	39	30s	F	White	CardiacArrest	Yes	FALSE	Diabetes	3	Moderate-High	No	snRNAseq
37		DN0133	40		F	White	Head Trauma/Blunt Injury (fall down stairs)	TRUE	TRUE	Control	1	Low	TRUE				Proteomics
38	AJJJ231	DN0134	48	40s	M	Black	HeadTrauma	TRUE	TRUE	DPN	4	High	Unknown	snRNAseq	Xenium	Visium	Proteomics
39	AJJT462	DN0138	37	30s	M			TRUE		Diabetes	5	High			Xenium		Proteomics
40		DN0142	46		F	White	Anoxia/Blunt Injury/MVA	FALSE	FALSE	Control	1	Low	FALSE				Proteomics
41	AJKN140	DN0143	31	30s	M	Hispanic	DrugOverdose	FALSE	TRUE	Diabetes	2	Low	Yes	snRNAseq			Proteomics
42	AJKT138	DN0146	75	70s	F	White	CVA/Stroke	FALSE	FALSE	Control	1	Low	FALSE		Xenium
43	AJLA352	DN0152	31	30s	M	White	DrugOverdose	FALSE	FALSE	Control	1	Low	Unknown	snRNAseq		Visium	Proteomics
44		DN0154	33		F	White	Anoxia/Drug Overdose	FALSE	TRUE	Control			TRUE				Proteomics
45		DN0156	31		M	Black	Anoxia / cardiovascular	FALSE	TRUE	Control	1	Low	TRUE				Proteomics
46	AKAA358B	DN0157.L1	68	60s	M	White	Stroke	TRUE	TRUE	DPN	4	High	FALSE	snRNAseq
47	AKAA358A	DN0157.L2	68	60s	M	White	Stroke	TRUE	TRUE	DPN	4	High	FALSE	snRNAseq
48	AJL5162A	DN0158.A	36	30s	F	Black	Seizure	Yes	FALSE	Diabetes	4	Moderate-High	FALSE	snRNAseq
49	AJL5162B	DN0158.B	36	30s	F	Black	Seizure	Yes	FALSE	Diabetes	4	Moderate-High	FALSE	snRNAseq
50	AKBF175	DN0166	38	30s	F	Black	Respiratory	FALSE	FALSE	Control	2	Low	Unknown	snRNAseq	Xenium
51	AKBE204	DN0167	39	30s	F	White	CardiacArrest	TRUE	FALSE	DPN	4	High	Unknown	snRNAseq	Xenium
52		DN0176	20		M	White	Anoxia/Drug Overdose	FALSE	TRUE	Control			TRUE				Proteomics
53	AKCG403	DN0177	45	40s	F	White	HeadTrauma	TRUE	TRUE	Diabetes	3	Moderate-High	Yes	snRNAseq			Proteomics
54		DN0178	53		M	Hispanic	Anoxia/Seizure	FALSE	FALSE	Control			FALSE				Proteomics
55		DN0178	53		M	Hispanic	Anoxia/Seizure	FALSE	FALSE	Control			FALSE				Proteomics
56		DN0181	55		F	White	Anoxia/Cardiovascular	FALSE	FALSE	Control			FALSE				Proteomics
57		DN0181	55		F	White	Anoxia/Cardiovascular	FALSE	FALSE	Control	1	Low	FALSE				Proteomics
58		DN0182	50		F	White	Anoxia/Seizure	TRUE	FALSE	Control	1	Low	FALSE				Proteomics
59		DN0183	39		M	White	Anoxia/Drug Overdose	FALSE	TRUE	Control			TRUE				Proteomics
60		DN0192	34		M	Hispanic	Head Trauma/MVA	FALSE	FALSE	Control			FALSE				Proteomics
61	AKFU078	DN0201	49		M	Hispanic	Anoxia/Seizure	TRUE	Unknown	DPN			Unknown				Proteomics
62		DN0205	22		M	Hispanic	Head Trauma/GSW	FALSE	TRUE	Control			TRUE				Proteomics
63		DN0219	54		F	White	CVA/Stroke	TRUE	TRUE	Diabetes	2	Low	TRUE				Proteomics
64		DN0220	31		F	White	Anoxia/Cardiovascular /Overdose	FALSE	TRUE	Control			TRUE				Proteomics
65	AKHO306	DN0221	52	50s	M	White	Stroke	TRUE	Unknown	DPN	4	High	FALSE	snRNAseq	Xenium		Proteomics
66		DN0223	62		M	White	Anoxia/Cardiovascular	TRUE	TRUE	Control	1	Low	TRUE				Proteomics
67		DN0226	22		M	White	Head Trauma/Blunt Injury/MVA	FALSE	FALSE	Control			FALSE				Proteomics
68	AKHZ124	DN0227	45	40s	F	White	Stroke	FALSE	Yes	Control	2	Low	FALSE	snRNAseq
69		DN0231	49		F	White	Anoxia/Drug Intoxication	TRUE	TRUE	Control	3	Moderate	TRUE				Proteomics
70	AKIE115	DN0234	37	30s	M	White	Stroke	FALSE	TRUE	Control	1	Low	Yes	snRNAseq	Xenium		Proteomics
71	AKJC406	DN0243	49	40s	M	Unknown	Stroke	FALSE	TRUE	Control	1	Low	Yes	snRNAseq	Xenium		Proteomics
72		DN0245	41		F	White	CVA/Stroke	FALSE	FALSE	Control			FALSE				Proteomics
73		DN0245	41		F	White	CVA/Stroke	FALSE	FALSE	Control			FALSE				Proteomics
74		DN0251	41		M	Black	Head Trauma/GSW/Suicide	FALSE	FALSE	Control			FALSE				Proteomics
75		DN0251	41		M	Black	Head Trauma/GSW/Suicide	FALSE	FALSE	Control			FALSE				Proteomics
76		DN0253	54		M	White	Anoxia/Cardiovascular	FALSE	FALSE	Control			FALSE				Proteomics
77	AKK3142	DN0257	63	60s	F	White	Stroke	TRUE	FALSE	Diabetes	4	Moderate-High	FALSE	snRNAseq	Xenium
78	AKK3408	DN0258	52	50s	F	White	Respiratory	TRUE	TRUE	Diabetes	2	Low	FALSE	snRNAseq
79	ALBT459	DN0280	65	60s	M	White	CardiacArrest	FALSE	FALSE	Control	2	Low	FALSE	snRNAseq
